# RNA-DNA triplex-forming miRNAs define an evolutionarily recent chromatin regulatory mechanism

**DOI:** 10.64898/2026.02.25.707792

**Authors:** Michell Martin, Consuelo Jalife, Catalina Méndez, Cristian Montecinos, David A. Brown-Brown, Francisca Díaz-Tejeda, Valeria Caffi, Kattina Zavala, Fabian Kugler, Loreto Molina-González, Guillermo Valenzuela-Nieto, Gernot Längst, Gonzalo A. Mardones, Roberto Munita, Juan C. Opazo, Rodrigo Maldonado

## Abstract

MicroRNAs (miRNAs) are best known for their role in post-transcriptional gene regulation in the cytoplasm. However, a subset of miRNAs has been detected in the nucleus, suggesting additional regulatory functions. Here, we systematically characterize chromatin-associated small non-coding RNAs in the human pancreatic cancer cell line PANC-1. Using chromatin RNA immunoprecipitation coupled with small RNA sequencing, we show that the chromatin-associated small RNA population differs markedly from the bulk nuclear RNA pool and is strongly enriched in miRNAs. Among these, miR-21 represents the most abundant chromatin-associated species. Sequence analyses revealed that a subset of these miRNAs fulfills the requirements for RNA-DNA triplex formation at genomic regulatory regions. Gel-shift assays further demonstrate that Argonaute2 (Ago2) directly interacts with triple-helical nucleic acid structures *in vitro*, suggesting a potential mechanistic link between triplexes and Ago2-chromatin engagement. Evolutionary analyses indicate that these triplex-forming chromatin-associated miRNAs are largely restricted to anthropoid primates, in contrast to broadly conserved non-triplex-forming miRNAs. Together, our results identify a population of chromatin-associated miRNAs and provide evidence for a potential structural mechanism linking miRNAs, Ago2, and chromatin.
