## Supplementary Table 2 for "RNA-DNA triplex-forming miRNAs define an evolutionarily recent chromatin regulatory mechanism"

### Sheet: Sheet1
Chr	Star	End	Gene stable ID, gene name, gene type
chr1	19209936	19210266	ENSG00000127481,UBR4,protein_coding
chr1	22025620	22025863	ENSG00000285959,,lncRNA
chr1	22052639	22052832	ENSG00000228397,LINC01635,lncRNA
chr1	44354945	44355260	ENSG00000218510,LINC00339,lncRNA
chr1	147928393	147928974	ENSG00000289694,,protein_coding
chr1	217524132	217524409	ENSG00000285752,CDC42-AS1,lncRNA
chr1	217630847	217631024	ENSG00000070831,CDC42,protein_coding
chr1	240184956	240185120	ENSG00000117419,ERI3,protein_coding
chr10	14878251	14878614	ENSG00000188092,GPR89B,protein_coding
chr10	14954007	14954040	ENSG00000092978,GPATCH2,protein_coding
chr10	14954180	14954316	ENSG00000155816,FMN2,protein_coding
chr10	46786471	46786913	ENSG00000272853,SUV39H2-DT,lncRNA
chr11	57667899	57668174	ENSG00000152457,DCLRE1C,protein_coding
chr11	57717248	57717454	ENSG00000285662,FAM245B,lncRNA
chr11	57741299	57741994	ENSG00000290875,,lncRNA
chr11	67239867	67240156	ENSG00000291069,BMS1P1,lncRNA
chr11	67288423	67288570	ENSG00000156599,ZDHHC5,protein_coding
chr11	67288743	67288983	ENSG00000213593,TMX2,protein_coding
chr11	67303478	67303674	ENSG00000288534,,protein_coding
chr11	79191230	79191614	ENSG00000211450,SELENOH,protein_coding
chr12	46383086	46383256	ENSG00000254732,,protein_coding
chr12	46383301	46383342	ENSG00000173120,KDM2A,protein_coding
chr12	46383716	46384031	ENSG00000172830,SSH3,protein_coding
chr12	77065291	77065481	ENSG00000149256,TENM4,protein_coding
chr12	129303450	129303487	ENSG00000254885,,lncRNA
chr14	39432893	39433066	ENSG00000296000,,lncRNA
chr16	78099430	78100110	ENSG00000257261,SLC38A4-AS1,lncRNA
chr16	88455788	88456066	ENSG00000165891,E2F7,protein_coding
chr16	88488046	88488385	ENSG00000151952,TMEM132D,protein_coding
chr16	88532022	88532220	ENSG00000258526,,lncRNA
chr17	19977725	19978035	ENSG00000186153,WWOX,protein_coding
chr17	43135193	43135365	ENSG00000179588,ZFPM1,protein_coding
chr17	43778276	43778525	ENSG00000108599,AKAP10,protein_coding
chr17	43778574	43778917	ENSG00000012048,BRCA1,protein_coding
chr17	59893109	59893210	ENSG00000198496,NBR2,lncRNA
chr17	59964510	59964921	ENSG00000108861,DUSP3,protein_coding
chr18	2906206	2906287	ENSG00000108443,RPS6KB1,protein_coding
chr18	2913030	2913216	ENSG00000267318,,protein_coding
chr19	15331423	15331795	ENSG00000189050,RNFT1,protein_coding
chr2	28870131	28870379	ENSG00000267104,TBC1D3P1-DHX40P1,lncRNA
chr2	28894576	28894905	ENSG00000267302,RNFT1-DT,lncRNA
chr2	32357028	32357699	ENSG00000132205,EMILIN2,protein_coding
chr2	32448221	32448393	ENSG00000101577,LPIN2,protein_coding
chr2	69386950	69387220	ENSG00000141867,BRD4,protein_coding
chr2	69387344	69387593	ENSG00000171103,TRMT61B,protein_coding
chr2	69437217	69437627	ENSG00000163811,WDR43,protein_coding
chr2	69621951	69622141	ENSG00000115760,BIRC6,protein_coding
chr2	69643455	69643656	ENSG00000198380,GFPT1,protein_coding
chr2	69643854	69644025	ENSG00000169599,NFU1,protein_coding
chr2	144331966	144332160	ENSG00000115977,AAK1,protein_coding
chr2	152335859	152336277	ENSG00000121964,GTDC1,protein_coding
chr20	8131943	8132152	ENSG00000157827,FMNL2,protein_coding
chr20	8643937	8644184	ENSG00000182621,PLCB1,protein_coding
chr20	8644359	8644489	ENSG00000159147,DONSON,protein_coding
chr21	33588080	33588746	ENSG00000249209,,protein_coding
chr21	33915707	33915834	ENSG00000241837,ATP5PO,protein_coding
chr21	37073698	37073896	ENSG00000237945,LINC00649,lncRNA
chr21	43884538	43884755	ENSG00000182670,TTC3,protein_coding
chr21	43924246	43924301	ENSG00000160216,AGPAT3,protein_coding
chr21	43985797	43986087	ENSG00000289546,,lncRNA
chr22	19035990	19036171	ENSG00000070413,DGCR2,protein_coding
chr22	19036632	19036835	ENSG00000223461,,lncRNA
chr22	19121726	19121927	ENSG00000093009,CDC45,protein_coding
chr22	19122181	19122410	ENSG00000100124,ANKRD54,protein_coding
chr22	19479956	19480278	ENSG00000100129,EIF3L,protein_coding
chr22	19523160	19524514	ENSG00000184113,CLDN5,protein_coding
chr22	37849293	37849562	ENSG00000100142,POLR2F,protein_coding
chr22	37953638	37953669	ENSG00000289153,,lncRNA
chr3	115791411	115791834	ENSG00000297708,,lncRNA
chr3	117050224	117050456	ENSG00000185565,LSAMP,protein_coding
chr3	141487437	141487936	ENSG00000155903,RASA2,protein_coding
chr3	141562897	141562934	ENSG00000290937,,lncRNA
chr3	198173816	198174019	ENSG00000301547,,lncRNA
chr5	95731176	95732026	ENSG00000250240,,lncRNA
chr5	95834783	95835046	ENSG00000164292,RHOBTB3,protein_coding
chr6	36027806	36027967	ENSG00000251409,,lncRNA
chr6	36131054	36131417	ENSG00000251000,GGCTP1,transcribed_processed_pseudogene
chr6	36143260	36143435	ENSG00000272021,,lncRNA
chr6	162338600	162338728	ENSG00000112062,MAPK14,protein_coding
chr6	162727421	162727600	ENSG00000246982,BRPF3-AS1,lncRNA
chr6	162727677	162727700	ENSG00000156711,MAPK13,protein_coding
chr8	19461440	19461766	ENSG00000185345,PRKN,protein_coding
chr8	81842032	81842204	ENSG00000112530,PACRG,protein_coding
chr8	120811265	120811645	ENSG00000147408,CSGALNACT1,protein_coding
chr8	120812120	120812452	ENSG00000104497,SNX16,protein_coding
chr9	85573248	85573418	ENSG00000254689,LINC02235,lncRNA
chr9	112486493	112486706	ENSG00000172164,SNTB1,protein_coding
chr9	112487050	112487334	ENSG00000272502,,lncRNA
chrX	54572989	54573171	ENSG00000135049,AGTPBP1,protein_coding
chrX	120561195	120561377	ENSG00000230185,HSDL2-AS1,lncRNA
