## Supplementary Table 3 for "RNA-DNA triplex-forming miRNAs define an evolutionarily recent chromatin regulatory mechanism"

### Sheet: Supplementary_Table_3
Supplementary Table S1. Species and location of the miR genes used in this study
Scientific name	Common name	Location	Accession	Gene symbol
Triplex miRNAs
Homo sapiens	Human	Chr9	MI0000263	miR7-1
Gorilla gorilla gorilla	Western lowland gorilla	Chr13		miR7-1
Macaca mulatta	Rhesus monkey	Chr15		miR7-1
Callithrix jacchus	White-tufted-ear marmoset	Chr1		miR7-1
Carlito syrichta	Philippine tarsier	NW_7098589		miR7-1
Lemur catta	Ring-tailed lemur	Chr10		miR7-1
Mus musculus	House mouse	Chr13		miR7-1
Vulpes vulpes	Red fox	Chr1		miR7-1
Elephas maximus indicus	Indian elephant	Chr9		miR7-1
Choloepus didactylus	Southern two-toed sloth	Chr10		miR7-1
Monodelphis domestica	Gray short-tailed opossum	Chr7		miR7-1
Ornithorhynchus anatinus	Platypus	ChrX5		miR7-1
Anolis carolinensis	Green anole	Chr2		miR7-1
Alligator mississippiensis	American alligator	Chr3		miR7-1
Anas platyrhynchos*	Mallard	ChrZ		miR7-1
Dermochelys coriacea	Leatherback sea turtle	Chr5		miR7-1
Xenopus Tropicalis	Tropical clawed frog	Chr1		miR7-1
Protopterus annectens	West African lungfish	Chr9.part0		miR7-1
Latimeria chalumnae	Coelacanth	Chr1		miR7-1
Lepisosteus oculatus	Spotted gar	Chr3		miR7-1
Callorhinchus milii	Elephant shark	NW_24704742		miR7-1
Homo sapiens	Human	Chr17	MI0003820	miR454
Gorilla gorilla gorilla	Western lowland gorilla	Chr4		miR454
Macaca mulatta	Rhesus monkey	Chr16		miR454
Callithrix jacchus	White-tufted-ear marmoset	Chr5		miR454
Carlito syrichta	Philippine tarsier	NW_7254022		miR454
Vulpes vulpes	Red fox	Chr2		miR454
Elephas maximus indicus	Indian elephant	Chr19		miR454
Choloepus didactylus	Southern two-toed sloth	Chr18		miR454
Monodelphis domestica	Gray short-tailed opossum	Chr2		miR454
Alligator mississippiensis	American alligator	Chr14		miR454
Gallus gallus	Chicken	Chr19		miR454
Latimeria chalumnae	Coelacanth	Chr23		miR454
Erpetoichthys calabaricus*	Reedfish	Chr8		miR454
Callorhinchus milii	Elephant shark	NW_24704751		miR454
Homo sapiens	Human	Chr14	MI0000806	miR-337
Gorilla gorilla gorilla	Western lowland gorilla	Chr15		miR-337
Macaca mulatta	Rhesus monkey	Chr7		miR-337
Callithrix jacchus	White-tufted-ear marmoset	Chr10		miR-337
Carlito syrichta	Philippine tarsier	NW_7232537		miR-337
Lemur catta	Ring-tailed lemur	Chr1		miR-337
Mus musculus	House mouse	Chr12		miR-337
Equus caballus*	Horse	Chr24		miR-337
Elephas maximus indicus	Indian elephant	Chr10		miR-337
Choloepus didactylus	Southern two-toed sloth	Chr4		miR-337
Homo sapiens	Human	Chr19	MIMAT0003311	miR641
Gorilla gorilla gorilla	Western lowland gorilla	Chr20		miR641
Macaca mulatta	Rhesus monkey	Chr19		miR641
Callithrix jacchus	White-tufted-ear marmoset	Chr22		miR641
Homo sapiens	Human	Chr11	MI0002467	miR483
Gorilla gorilla gorilla	Western lowland gorilla	Chr9		miR483
Macaca mulatta	Rhesus monkey	Chr14		miR483
Callithrix jacchus	White-tufted-ear marmoset	Chr11		miR483
Carlito syrichta	Philippine tarsier	NW_7101170		miR483
Lemur catta	Ring-tailed lemur	Chr7		miR483
Mus musculus	House mouse	Chr7		miR483
Vulpes vulpes	Red fox	Chr5		miR483
Elephas maximus indicus	Indian elephant	Chr7		miR483
Choloepus didactylus	Southern two-toed sloth	Chr6		miR483
Monodelphis domestica	Gray short-tailed opossum	DQ519591		miR483
Ornithorhynchus anatinus	Platypus	Chr3		miR483
Homo sapiens	Human	Chr19	MI0003181	miR516a-2
Gorilla gorilla gorilla	Western lowland gorilla	Chr20		miR516a-2
Macaca mulatta	Rhesus monkey	Chr19		miR516a-2
Callithrix jacchus	White-tufted-ear marmoset	Chr22		miR516a-2
Lemur catta	Ring-tailed lemur	Chr22		miR516a-2
Homo sapiens	Human	Chr19	MI0003180	miR-516a-1
Gorilla gorilla gorilla	Western lowland gorilla	Chr20		miR516a-1
Macaca mulatta	Rhesus monkey	Chr19		miR516a-1
Saimiri boliviensis*	Bolivian squirrel monkey	Chr14		miR516a-1
Non-Triplex miRNAs
Homo sapiens	Human	Chr17	MI0000077	miR-21
Gorilla gorilla gorilla	Western lowland gorilla	Chr5		miR-21
Macaca mulatta	Rhesus monkey	Chr16		miR-21
Callithrix jacchus	White-tufted-ear marmoset	Chr5		miR-21
Carlito syrichta	Philippine tarsier	NW_007258124		miR-21
Lemur catta	Ring-tailed lemur	Chr15		miR-21
Mus musculus	House mouse	Chr11		miR-21
Vulpes vulpes	Red fox	NW_020356455		miR-21
Elephas maximus indicus	Indian elephant	Chr19		miR-21
Choloepus didactylus	Southern two-toed sloth	Chr18		miR-21
Monodelphis domestica	Gray short-tailed opossum	Chr2		miR-21
Ornithorhynchus anatinus	Platypus	Chr17		miR-21
Anolis carolinensis	Green anole	NW_026943818		miR-21
Alligator mississippiensis	American alligator	Chr14		miR-21
Gallus gallus	Chicken	Chr19		miR-21
Gopherus flavomarginatus*	Mexican gopher tortoise	Chr19		miR-21
Xenopus Tropicalis	Tropical clawed frog	Chr2		miR-21
Protopterus annectens	West African lungfish	Chr13.part0		miR-21
Latimeria chalumnae	Coelacanth	NW_005819016		miR-21
Lepisosteus oculatus	Spotted gar	LG22		miR-21
Callorhinchus milii	Elephant shark	NW_024704751		miR-21
Homo sapiens	Human	Chr7	MI0000087	miR29-a
Gorilla gorilla gorilla	Western lowland gorilla	Chr6		miR-29-a
Macaca mulatta	Rhesus monkey	Chr3		miR29-a
Callithrix jacchus	White-tufted-ear marmoset	Chr8		miR29-a
Lemur catta	Ring-tailed lemur	Chr11		miR29-a
Mus musculus	House mouse	Chr6		miR29-a
Vulpes vulpes	Red fox	Chr7		miR29-a
Elephas maximus indicus	Indian elephant	Chr8		miR29-a
Choloepus didactylus	Southern two-toed sloth	Chr5		miR29-a
Monodelphis domestica	Gray short-tailed opossum	Chr5		miR29-a
Ornithorhynchus anatinus	Platypus	Chr10		miR29-a
Anolis carolinensis	Green anole	Chr5		miR29-a
Alligator mississippiensis	American alligator	Chr4		miR29-a
Gallus gallus	Chicken	Chr1		miR29-a
Dermochelys coriacea	Leatherback sea turtle	Chr1		miR29-a
Xenopus Tropicalis	Tropical clawed frog	Chr3		miR29-a
Protopterus annectens	West African lungfish	Chr11.part0		miR29-a
Latimeria chalumnae	Coelacanth	Chr7		miR29-a
Lepisosteus oculatus	Spotted gar	Chr7		miR29-a
Callorhinchus milii	Elephant shark	NW_24704746		miR29-a
Homo sapiens	Human	Chr17	MI0000266	miR-10a
Gorilla gorilla gorilla	Western lowland gorilla	Chr4		miR10a
Macaca mulatta	Rhesus monkey	Chr16		miR10a
Callithrix jacchus	White-tufted-ear marmoset	Chr5		miR10a
Carlito syrichta	Philippine tarsier	NW_7246814		miR10a
Lemur catta	Ring-tailed lemur	Chr15		miR10a
Mus musculus	House mouse	Chr11		miR10a
Canis lupus familiaris*	Dog	Chr9		miR10a
Elephas maximus indicus	Indian elephant	Chr19		miR10a
Choloepus didactylus	Southern two-toed sloth	Chr18		miR10a
Monodelphis domestica	Gray short-tailed opossum	Chr2		miR10a
Ornithorhynchus anatinus	Platypus	Chr11		miR10a
Anolis carolinensis	Green anole	Chr6		miR10a
Alligator mississippiensis	American alligator	Chr4		miR10a
Gallus gallus	Chicken	Chr27		miR10a
Dermochelys coriacea	Leatherback sea turtle	Chr27		miR10a
Xenopus Tropicalis	Tropical clawed frog	Chr10		miR10a
Protopterus annectens	West African lungfish	Chr13.part0		miR10a
Latimeria chalumnae	Coelacanth	Chr12		miR10a
Lepisosteus oculatus	Spotted gar	Chr28		miR10a
Callorhinchus milii	Elephant shark	NW_24704764		miR10a
Homo sapiens	Human	Chr3	MI0000115	miR-16-2
Gorilla gorilla gorilla	Western lowland gorilla	Chr2		miR16-2
Macaca mulatta	Rhesus monkey	Chr2		miR16-2
Callithrix jacchus	White-tufted-ear marmoset	Chr17		miR16-2
Carlito syrichta	Philippine tarsier	NW_7232987		miR16-2
Lemur catta	Ring-tailed lemur	Chr1		miR16-2
Mus musculus	House mouse	Chr3		miR16-2
Vulpes vulpes	Red fox	Chr3		miR16-2
Elephas maximus indicus	Indian elephant	Chr23		miR16-2
Choloepus didactylus	Southern two-toed sloth	Chr1		miR16-2
Monodelphis domestica	Gray short-tailed opossum	Chr8		miR16-2
Ornithorhynchus anatinus	Platypus	Chr1		miR16-2
Anolis carolinensis	Green anole	Chr3		miR16-2
Gallus gallus	Chicken	Chr9		miR16-2
Alligator mississippiensis	American alligator	Chr7		miR16-2
Dermochelys coriacea	Leatherback sea turtle	Chr9		miR16-2
Xenopus Tropicalis	Tropical clawed frog	Chr5		miR16-2
Protopterus annectens	West African lungfish	Chr4.part1		miR16-2
Latimeria chalumnae	Coelacanth	Chr8		miR16-2
Lepisosteus oculatus	Spotted gar	Chr13		miR16-2
Callorhinchus milii	Elephant shark	NW_24704752		miR16-2
Homo sapiens	Human	Chr13	MI0000070	miR16-1
Gorilla gorilla gorilla	Western lowland gorilla	Chr14		miR16-1
Macaca mulatta	Rhesus monkey	Chr17		miR16-1
Callithrix jacchus	White-tufted-ear marmoset	Chr1		miR16-1
Carlito syrichta	Philippine tarsier	NW_7249974		miR16-1
Lemur catta	Ring-tailed lemur	Chr13		miR16-1
Mus musculus	House mouse	Chr14		miR16-1
Vulpes vulpes	Red fox	Chr6		miR16-1
Elephas maximus indicus	Indian elephant	Chr14		miR16-1
Choloepus didactylus	Southern two-toed sloth	Chr12		miR16-1
Monodelphis domestica	Gray short-tailed opossum	Chr4		miR16-1
Ornithorhynchus anatinus	Platypus	Chr20		miR16-1
Alligator mississippiensis	American alligator	Chr1		miR16-1
Gallus gallus	Chicken	Chr1		miR16-1
Dermochelys coriacea	Leatherback sea turtle	Chr1		miR16-1
Xenopus Tropicalis	Tropical clawed frog	Chr2		miR16-1
Latimeria chalumnae	Coelacanth	Chr4		miR16-1
Lepisosteus oculatus	Spotted gar	Chr15		miR16-1
Callorhinchus milii	Elephant shark	NW_24704745		miR16-1
Homo sapiens	Human	Chr6	MI0000088	miR30a
Gorilla gorilla gorilla	Western lowland gorilla	Chr5		miR30a
Macaca mulatta	Rhesus monkey	Chr4		miR30a
Callithrix jacchus	White-tufted-ear marmoset	Chr4		miR30a
Carlito syrichta	Philippine tarsier	NW_7247876		miR30a
Lemur catta	Ring-tailed lemur	Chr2		miR30a
Mus musculus	House mouse	Chr1		miR30a
Vulpes vulpes	Red fox	Chr1		miR30a
Elephas maximus indicus	Indian elephant	Chr1		miR30a
Choloepus didactylus	Southern two-toed sloth	Chr7		miR30a
Monodelphis domestica	Gray short-tailed opossum	Chr2		miR30a
Ornithorhynchus anatinus	Platypus	Chr1		miR30a
Anolis carolinensis	Green anole	Chr1		miR30a
Alligator mississippiensis	American alligator	Chr1		miR30a
Gallus gallus	Chicken	Chr3		miR30a
Dermochelys coriacea	Leatherback sea turtle	Chr3		miR30a
Xenopus Tropicalis	Tropical clawed frog	Chr5		miR30a
Latimeria chalumnae	Coelacanth	Chr3		miR30a
Lepisosteus oculatus	Spotted gar	Chr17		miR30a
Callorhinchus milii	Elephant shark	NW_24704744		miR30a
Homo sapiens	Human	Chr3	MI0000465	miR191
Gorilla gorilla gorilla	Western lowland gorilla	Chr2		miR191
Macaca mulatta	Rhesus monkey	Chr2		miR191
Callithrix jacchus	White-tufted-ear marmoset	Chr15		miR191
Carlito syrichta	Philippine tarsier	NW_7253981		miR191
Lemur catta	Ring-tailed lemur	Chr18		miR191
Mus musculus	House mouse	Chr9		miR191
Vulpes vulpes	Red fox	Chr9		miR191
Elephas maximus indicus	Indian elephant	chr20		miR191
Choloepus didactylus	Southern two-toed sloth	Chr1		miR191
Monodelphis domestica	Gray short-tailed opossum	Chr7		miR191
Ornithorhynchus anatinus	Platypus	ChrX1		miR191
Anolis carolinensis	Green anole	Chr2		miR191
Alligator mississippiensis	American alligator	Chr12		miR191
Gallus gallus	Chicken	Chr12		miR191
Dermochelys coriacea	Leatherback sea turtle	Chr7		miR191
Xenopus Tropicalis	Tropical clawed frog	Chr4		miR191
Protopterus annectens	West African lungfish	Chr7.part1		miR191
Latimeria chalumnae	Coelacanth	Chr14		miR191

### Sheet: Hoja2
Human	MI0000263	Chr9	microRNA	2026-01-07
Alligator:mississippiensis	American:alligator	Chr3	Mir7-1
Anas:platyrhynchos	mallard	ChrZ	miR7-1
Anolis:carolinensis	Green:anole	Chr2	Mir7-1
Callithrix:jacchus	White-tufted-ear:marmoset	Chr1	Mir7-1
Callorhinchus:milii	Elephant:shark	NW	24704742	Mir7-1
Carlito:syrichta	Philippine:tarsier	NW	7098589	Mir7-1
Choloepus:didactylus	Southern:two-toed:sloth	Chr10	Mir7-1
Dermochelys:coriacea	Leatherback:sea:turtle	Chr5	Mir7-1
Elephas:maximus:indicus	Indian:elephant	Chr9	Mir7-1
Gallus:gallus	Chicken	ChrW	NW	24095992	Mir7-1
Gorilla:gorilla:gorilla	western:lowland:gorilla	Chr13	Mir7-1
Latimeria:chalumnae	Coelacanth	Chr1	Mir7-1
Lemur:catta	Ring-tailed:lemur	Chr10	Mir7-1
Lepisosteus:oculatus	Spotted:gar	Chr3	Mir7-1
Macaca:mulatta	Rhesus:monkey	Chr15	Mir7-1
Meleagris:gallopavo	Turkey	ChrZ	miRNA7-1
Monodelphis:domestica	gray:short-tailed:opossum	Chr7	Mir7-1
Mus:musculus	house:mouse	Chr13		Mir7-1
Ornithorhynchus:anatinus	Platypus	ChrX5	Mir7-1
Pan:troglodytes	Chimpanzee	Chr11	Mir7-1
Protopterus:annectens	West:African:lungfish	Chr9.part0	Mir7-1
Rhinopithecus:roxellana	Golden:snub-nosed:monkey	Chr16	Mir7-1
Vulpes:vulpes	Red:fox	Chr1	Mir7-1
Xenopus:tropicalis	tropical:clawed:frog	Chr1	Mir7-1
Human	MI0000266	Chr17	mir-10a
Alligator:mississippiensis	American:alligator	Chr4	miR10a
Anolis:carolinensis	green:anole	Chr6	miR10a
Callithrix:jacchus	white-tufted-ear:marmoset	Chr5	miR10a
Callorhinchus:milii	elephant:shark	NW	24704764	miR10a
Canis:lupus:familiaris	dog	Chr9	miR10a
Carlito:syrichta	Philippine:tarsier	NW	7246814	miR10a
Choloepus:didactylus	southern:two-toed:sloth	Chr18	miR10a
Dermochelys:coriacea	leatherback:sea:turtle	Chr27	miR10a
Elephas:maximus:indicus	Indian:elephant	Chr19	miR10a
Gallus:gallus	Chicken	Chr27	miR10a
Gorilla:gorilla:gorilla	western:lowland:gorilla	Chr4	miR10a
Latimeria:chalumnae	Coelacanth	Chr12	miR10a
Lemur:catta	Ring-tailed:lemur	Chr15	miR10a
Lepisosteus:oculatus	spotted:gar	Chr28	miR10a
Macaca:mulatta	Rhesus:monkey	Chr16	miR10a
Monodelphis:domestica	gray:short-tailed:opossum	Chr2	miR10a
Mus:musculus	house:mouse	Chr11	miR10a
Ornithorhynchus:anatinus	Platypus	Chr11	miR10a
Protopterus:annectens	West:African:lungfish	Chr13.part0	miR10a
Xenopus:tropicalis	tropical:clawed:frog	Chr10	miR10a
Human	MI0000070	miR16-1
Alligator:mississippiensis	American:alligator	Chr1	miR16-1
Callithrix:jacchus	white-tufted-ear:marmoset	Chr1	miR16-1
Callorhinchus:milii	elephant:shark	NW	24704745	miR16-1
Carlito:syrichta	Philippine:tarsier	NW	7249974	miR16-1
Choloepus:didactylus	southern:two-toed:sloth	Chr12	miR16-1
Dermochelys:coriacea	leatherback:sea:turtle	Chr1	miR16-1
Elephas:maximus:indicus	Indian:elephant	Chr14	miR16-1
Gallus:gallus	chicken	Chr1	miR16-1
Gorilla:gorilla:gorilla	western:lowland:gorilla	Chr14	miR16-1
Latimeria:chalumnae	Coelacanth	Chr4	miR16-1
Lemur:catta	Ring-tailed:lemur	Chr13	miR16-1
Lepisosteus:oculatus	spotted:gar	Chr15	miR16-1
Macaca:mulatta	Rhesus:monkey	Chr17		miR16-1
Monodelphis:domestica	gray:short-tailed:opossum	Chr4	miR16-1
Mus:musculus	house:mouse	Chr14	miR16-1
Ornithorhynchus:anatinus	platypus	Chr20	miR16-1
Otolemur:garnettii	small-eared:galago	NW	003852577.1	miR16-1
Vulpes:vulpes	red:fox	Chr6	miR16-1
Xenopus:tropicalis	tropical:clawed:frog	Chr2	miR16-1
Human	MI0000115	mir-16-2
Alligator:mississippiensis	American:alligator	Chr7	miR16-2
Anolis:carolinensis	green:anole	Chr3	miR16-2
Callithrix:jacchus	white-tufted-ear:marmoset	Chr17	miR16-2
Callorhinchus:milii	Elephant:shark	NW	24704752	miR16-2
Carlito:syrichta	Philippine:tarsier	NW	7232987	miR16-2
Choloepus:didactylus	southern:two-toed:sloth	Chr1	miR16-2
Dermochelys:coriacea	Leatherback:sea:turtle	Chr9	miR16-2
Elephas:maximus:indicus	Indian:elephant	Chr23	miR16-2
Gallus:gallus	Chicken	Chr9	miR16-2
Gorilla:gorilla:gorilla	western:lowland:gorilla	Chr2	miR16-2
Latimeria:chalumnae	Coelacanth	Chr8	miR16-2
Lemur:catta	Ring-tailed:lemur	Chr1	miR16-2
Lepisosteus:oculatus	spotted:gar	Chr13	miR16-2
Macaca:mulatta	Rhesus:monkey	Chr2	miR16-2
Monodelphis:domestica	gray:short-tailed:opossum	Chr8	miR16-2
Mus:musculus	house:mouse	Chr3	miR16-2
Ornithorhynchus:anatinus	platypus	Chr1	miR16-2
Protopterus:annectens	West:African:lungfish	Chr4.part1	miR16-2
Rhinopithecus:roxellana	golden:snub-nosed:monkey	Chr1	miR16-2
Vulpes:vulpes	red:fox	Chr3	miR16-2
Xenopus:tropicalis	tropical:clawed:frog	Chr5	miR16-2
Human	MI0000087	mir29a
Alligator:mississippiensis	American:alligator	Chr4	mir29a
Anolis:carolinensis	green:anole	Chr5	mir29a
Callithrix:jacchus	white-tufted-ear:marmoset	Chr8	mir29a
Callorhinchus:milii	elephant:shark	NW	24704746	miR29a
Choloepus:didactylus	southern:two-toed:sloth	Chr5	mir29a
Dermochelys:coriacea	leatherback:sea:turtle	Chr1	mir29a
Elephas:maximus:indicus	Indian:elephant	Chr8	mir29-a
Gallus:gallus	Chicken	Chr1	mir29a
Gorilla:gorilla:gorilla	western:lowland:gorilla	Chr6	mir-29-a
Latimeria:chalumnae	Coelacanth	Chr7	mir29a
Lemur:catta	Ring-tailed:lemur	Chr11	mir29a
Lepisosteus:oculatus	spotted:gar	Chr7	mir29a
Macaca:mulatta	Rhesus:monkey	Chr3	mir29a
Monodelphis:domestica	gray:short-tailed:opossum	Chr5	mir29a
Mus:musculus	house:mouse	Chr6	mir29-a
Ornithorhynchus:anatinus	platypus	Chr10	mir29a
Pan:troglodytes	Chimpanzee	Chr6	mir29-a
Protopterus:annectens	West:African:lungfish	Chr11.part0	mir29a
Vulpes	vulpes	red:fox	Chr7	mir29a
Xenopus:tropicalis	tropical:clawed:frog	Chr3	Mir29a
Human	MI0000088	miR30a
Alligator:mississippiensis	American:alligator	Chr1	miR30a
Anolis:carolinensis	green:anole	Chr1	miR30a
Callithrix:jacchus	white-tufted-ear:marmoset	Chr4	miR30a
Callorhinchus:milii	elephant:shark	NW	24704744	miR30a
Carlito:syrichta	Philippine:tarsier	NW	7247876	miR30a
Choloepus:didactylus	southern:two-toed:sloth	Chr7	miR30a
Dermochelys:coriacea	leatherback:sea:turtle	Chr3	miR30a
Elephas:maximus:indicus	Indian:elephant	Chr1	miR30a
Gallus:gallus	chicken	Chr3	miR30a
Gorilla:gorilla:gorilla	western:lowland:gorilla	Chr5	miR30a
Latimeria:chalumnae	coelacanth	Chr3	miR30a
Lemur:catta	Ring-tailed:lemur	Chr2	miR30a
Lepisosteus:oculatus	spotted:gar	Chr17:rims1	miR30a
Macaca:mulatta	Rhesus:monkey	Chr4	miR30a
Monodelphis:domestica	gray:short-tailed:opossum	Chr2	miR30a
Mus:musculus	house:mouse	Chr1	miR30a
Ornithorhynchus:anatinus	platypus	Chr1	miR30a
Vulpes:vulpes	red:fox	Chr1	miR30a
Xenopus:tropicalis	tropical:clawed:frog	Chr5	miR30a
Human	MI0000465	miR191
Alligator:mississippiensis	American:alligator	Chr12	miR191
Anolis:carolinensis	green:anole	Chr2	miR191
Callithrix:jacchus	white-tufted-ear:marmoset	Chr15	miR191
Carlito:syrichta	Philippine:tarsier	NW	7253981	miR191
Choloepus:didactylus	southern:two-toed:sloth	Chr1	miR191
Dermochelys:coriacea	leatherback:sea:turtle	Chr7	miR191
Elephas:maximus:indicus	Indian:elephant	chr20	miR191
Gallus:gallus	chicken	Chr12	miR191
Gorilla:gorilla:gorilla	western:lowland:gorilla	Chr2	miR191
Latimeria:chalumnae	coelacanth	Chr14	miR191
Lemur:catta	Ring-tailed:lemur	Chr18	miR191
Macaca:mulatta	Rhesus:monkey	Chr2	miR191
Monodelphis:domestica	gray:short-tailed:opossum	Chr7	miR191
Mus:musculus	house:mouse	Chr9	miR191
Ornithorhynchus:anatinus	platypus	ChrX1	miR191
Protopterus:annectens	West:African:lungfish	Chr7.part1	miR191
Vulpes:vulpes	red:fox	Chr9	miR191
Xenopus:tropicalis	tropical:clawed:frog	Chr4	miR191	(reversed)
Human	MI0000806	Chr14	mir-337
Callithrix:jacchus	white-tufted-ear:marmoset	Chr10	Mir337
Carlito:syrichta	Philippine:tarsier	NW	7232537	Mir337
Choloepus:didactylus	southern:two-toed:sloth	Chr4	Mir337
Cynocephalus:volans	Philippine:flying:lemur	Chr3	Mir337
Elephas:maximus:indicus	Indian:elephant	Chr10	Mir337
Equus:caballus	Horse	Chr24	Mir337
Gorilla:gorilla:gorilla	western:lowland:gorilla	Chr15	Mir337
Lemur:catta	Ring-tailed:lemur	Chr1	Mir337
Macaca:mulatta	Rhesus:monkey	Chr7	Mir337
Mus:musculus	house:mouse	Chr12	Mir337
Nomascus:leucogenys	northern:white-cheeked:gibbon	Chr22a		Mir337
Pan:troglodytes	Chimpanzee	Chr15	Mir337
Pongo:abelii	Sumatran:orangutan	Chr15	Mir337
Rhinopithecus:roxellana	golden:snub-nosed:monkey	Chr5	Mir337
Saimiri:boliviensis	Bolivian:squirrel:monkey	Chr2	Mir337
Tupaia:chinensis	Chinese:tree:shrew	NW	6160193	Mir337
Human	ENSG00000211514	Chr17	microRNA-454
Alligator:mississippiensis	American:alligator	Chr14	MIR454
Aotus:nancymaae	Ma's:night:monkey	NW	26988430	Mir454
Callithrix:jacchus	White-tufted-ear:marmoset	Chr5	Mir454
Callorhinchus:milii	Elephant:shark	NW	24704751	Mir454
Carlito:syrichta	Philippine:tarsier	NW	7254022	Mir454
Cebus:imitator	Panamanian:white-faced:capuchin	NW	16107436	MIR454
Choloepus:didactylus	southern:two-toed:sloth	Chr18	Mir454
Cynocephalus:volans	Philippine:flying:lemur	Chr10	miR454
Elephas	maximus	indicus	Indian:elephant	Chr19
Erpetoichthys:calabaricus	reedfish	Chr8	MIR454
Gallus:gallus	Chicken	Chr19	Mir454
Gorilla:gorilla:gorilla	western:lowland:gorilla	Chr4	Mir454
Hylobates:moloch	Silvery:gibbon	NW	26652285	Mir454
Latimeria:chalumnae	coelacanth	Chr23	Mir454
Macaca:mulatta	Rhesus:monkey	Chr16		Mir454
Monodelphis:domestica	gray:short-tailed:opossum	Chr2	Mir454
Nomascus:leucogenys	Northern:white-cheeked:gibbon	Chr14	Mir454
Pan:troglodytes	chimpanzee	Chr19	Mir454
Rhinopithecus:roxellana	Golden:snub-nosed:monkey	Chr19	Mir454
Saimiri:boliviensis	Bolivian:squirrel:monkey	Chr17	Mir454
Vulpes:vulpes	red:fox	Chr2	Mir454
Human	ENST00000385070.3	Chr11	MIR483
Callithrix:jacchus	white-tufted-ear:marmoset	Chr11	Mir483
Carlito:syrichta	Philippine:tarsier	NW	7101170	Mir483
Choloepus:didactylus	southern:two-toed:sloth	Chr6	Mir483
Dasypus:novemcinctus	nine-banded:armadillo	Chr10	Mir483
Elephas:maximus:indicus	Indian:elephant	Chr7	Mir483
Gorilla:gorilla:gorilla	western:lowland:gorilla	Chr9	MIR483
Lemur:catta	Ring-tailed:lemur	Chr7	Mir483
Macaca:mulatta	Rhesus:monkey	Chr14	Mir483
Monodelphis:domestica	gray:short-tailed:opossum	DQ519591	Mir483
Mus:musculus	house:mouse	Chr7	Mir483
Ornithorhynchus:anatinus	platypus	Chr3	MIR483
Otolemur:garnettii	Small-eared:galago	NW	3852529		Mir483
Pongo:abelii	Sumatran:orangutan	Chr9	MIR483
Pongo:pygmaeus	Bornean:orangutan	Chr9	MIR483
Tachyglossus:aculeatus	Australian	echidna		Mir483
Trichosurus:vulpecula	common:brushtail	NW	23494410	Mir483
Vulpes:vulpes	red:fox	Chr5	Mir483
Human	MI0003180	mir-516a-1
Gorilla:gorilla:gorilla	western:lowland:gorilla	Chr20	Mir516a-1
Macaca:mulatta	Rhesus:monkey	Chr19	Mir516a-1
Nomascus:leucogenys	Northern:white-cheeked:gibbon	Chr10	Mir516a-1
Pan:troglodytes	chimpanzee	Chr20	Mir516a-1
Pongo:abelii	Sumatran:orangutan	Chr20	Mir516a-1
Rhinopithecus:roxellana	golden:snub-nosed:monkey	Chr12	Mir516a-1
Saimiri:boliviensis	Bolivian:squirrel:monkey	Chr14	Mir516a-1
Human	MI0003181	Mir516a-2
Callithrix:jacchus	white-tufted-ear:marmoset	Chr22	Mir516a
Gorilla:gorilla:gorilla	western:lowland:gorilla	Chr20	Mir516a-2
Lemur:catta	Ring-tailed:lemur		Chr22	Mir516a-2
Macaca:mulatta	Rhesus:monkey	Chr19	Mir516a-2
Nomascus:leucogenys	Northern:white-cheeked:gibbon	Chr10	Mir516a-2
Pan:troglodytes	chimpanzee	Chr20	Mir516a-2
Pongo:abelii	Sumatran:orangutan	Chr20	Mir516a-2
Rhinopithecus:roxellana	golden:snub-nosed:monkey	Chr12	Mir516a-2
Saimiri:boliviensis	Bolivian:squirrel:monkey	Chr14	Mir516a	2
Human	MIMAT0003311	Chr19	mir641
Callithrix:jacchus	white-tufted-ear:marmoset	Chr22	Mir641
Gorilla:gorilla:gorilla	Western:lowland:gorilla	Chr20	Mir641
Macaca:mulatta	Rhesus:monkey	Chr19	Mir641
Pan:paniscus	pygmy:chimpanzee	Chr20	Mir641
Pan:troglodytes	Chimpanzee	Chr20	Mir641
Rhinopithecus:roxellana	Golden:snub-nosed:monkey	Chr12	Mir641
Sapajus:apella	tufted:capuchin	NW	22437008		Mir641
